# Shedding Light on functional Near Infrared Spectroscopy and Open Science Practices

**DOI:** 10.1101/2022.05.13.491838

**Authors:** Caroline M. Kelsey, Jebediah Taylor, Laura Pirazzoli, Renata Di Lorenzo, Eileen F. Sullivan, Charles A. Nelson

## Abstract

Open science practices work to increase methodological rigor, transparency, and replicability of published findings. This review aims to reflect and commemorate what the functional Near Infrared Spectroscopy (fNIRS) community has done to promote open science practices in fNIRS research and set goals to accomplish over the next ten years.

---

The open science framework is working to promote practices that strengthen methodological rigor, increase transparency in methods and analysis, disseminate null results, and ultimately, improve the replicability of published findings. Open science practices are now widely being adopted by many fields of research from basic biology to clinical and translational research (Gilmore et al., 2017; Kaplan & Irvin, 2015; Petersen, Apfelbaum, McMurray, 2022). In this special issue of *Neurophotonics*, the field is celebrating functional Near Infrared Spectroscopy’s (fNIRS) 30^th^ anniversary. On the 30th birthday of fNIRS, it is an ideal time to reflect and celebrate what the fNIRS community has done so far to promote open science practices in fNIRS research and set goals to accomplish over the next ten years. To do this, this review will go through the research life cycle of an fNIRS research project from study inception to publication – highlighting ways in which fNIRS researchers have been implementing open science research practices and ways in which the field could be doing more. The suggestions are not meant to be condemning of others’ current research practices in any way. Rather, the hope is to spark reflection and discussion about open science practices within labs and across the fNIRS field.
