## Supplementary material for "Shedding Light on functional Near Infrared Spectroscopy and Open Science Practices": Registered Reports

Journal	Permanence of adoption	Previously published neuro?	Previously published fNIRS?	Example paper	Notes on search strategy
AAS Open Research	Indefinite	0	0	N/A
Academia Journal of Stroke	Indefinite	0	0	N/A
Academy of Management Discoveries	Indefinite	0	0	N/A
Acta Psychologica	Indefinite	1	1	https://doi.org/10.1016/j.actpsy.2016.06.005
Addiction Research & Theory	Indefinite	0	0	N/A
Advances in Methods and Practices in Psychological Science	Indefinite	1	0	https://doi.org/10.1177%2F2515245919885617
Affective Science	Indefinite	1	0	https://doi.org/10.1007/s42761-020-00007-9
Alimentary Pharmacology & Therapeutics	Indefinite	1	0	https://dx.doi.org/10.1111%2Fapt.12319
AMRC Open Research	Indefinite	0	0	N/A
Animal Behavior and Cognition	Indefinite	0	0	N/A
Animals	Indefinite	0	0	N/A
Applied Cognitive Psychology	Indefinite	1	0	https://doi.org/10.1002/acp.3773
Archive for the Psychology of Religion	Indefinite	0	0	N/A
Assessment	Indefinite	1	0	https://doi.org/10.1177%2F1073191117731813
Attention, Perception & Psychophysics	Indefinite	1	0	https://doi.org/10.3758/s13414-010-0008-3
Auditory Perception & Cognition	Indefinite	1	0	https://doi.org/10.1080/25742442.2018.1545106
Behavioral Neuroscience	Indefinite	1	0	https://doi.org/10.1037/0735-7044.121.1.224
Bilingualism: Language and Cognition	Indefinite	1	1	https://doi.org/10.1017/S1366728917000232
Biolinguistics	Indefinite	0	0	N/A	checked journal website
Biological Psychiatry: Global Open Science	Indefinite	1	1	https://doi.org/10.1016/j.biopsych.2019.03.749
BMC Biology	Indefinite	1	0	https://doi.org/10.1186/1741-7007-4-23
BMC Ecology	Indefinite	0	0	N/A
BMC Medicine	Indefinite	1	0	https://doi.org/10.1186/1741-7015-9-18
BMJ Open Science	Indefinite	0	0	N/A
Brain and Behavior	Indefinite	1	1	https://doi.org/10.1002/brb3.1663
Brain and Cognition	Indefinite	1	1	https://doi.org/10.1016/j.bandc.2015.02.001
Brain and Neuroscience Advances	Indefinite	1	0	https://doi.org/10.1177/2398212818808710
Brain Communications	Indefinite	1	0	https://doi.org/10.1093/braincomms/fcaa182
British Journal of Clinical Psychology	Indefinite	1	0	https://doi.org/10.1111/bjc.12220
British Journal of Developmental Psychology	Indefinite	1	0	https://doi.org/10.1111/j.2044-835X.1998.tb00766.x
British Journal of Educational Psychology	Indefinite	0	0	N/A
British Journal of General Practice	Indefinite	0	0	N/A
British Journal of Health Psychology	Indefinite	0	0	N/A
British Journal of Mathematical and Statistical Psychology	Indefinite	1	0	https://doi.org/10.1111/j.2044-8317.2012.02052.x
British Journal of Psychology	Indefinite	1	1	https://doi.org/10.1111/bjop.12213
British Journal of Social Psychology	Indefinite	0	0	N/A
Buildings and Cities	Indefinite	0	0	N/A
Business & Information Systems Engineering: Human Computer Interaction and Social Computing	Indefinite	0	0	N/A
Campbell Systematic Reviews	Indefinite	0	0	N/A
Canadian Journal of Experimental Psychology	Indefinite	1	0	https://doi.org/10.1037/h0087346
Canadian Journal of School Psychology	Indefinite	0	0	N/A
Cancer Medicine	Indefinite	1	0	https://doi.org/10.1002/cam4.3818
Cancer Reports	Indefinite	1	0	https://dx.doi.org/10.1002%2Fcnr2.1162
Cancers	Indefinite	1	0	https://doi.org/10.3390/cancers13112593
Cardiology Cases and Systematic Reviews	Indefinite	0	0	N/A
Clinical Endocrinology	Indefinite	1	0	https://doi.org/10.1111/cen.12037
Clinical Otolaryngology	Indefinite	1	0	https://doi.org/10.1111/j.1749-4486.2006.01236_13.x
Clinical Psychology in Europe	Indefinite	0	0	N/A
Clocks & Sleep	Indefinite	1	0	https://doi.org/10.3390/clockssleep2020014
Cochrane Reviews	Indefinite	0	0	N/A
Cogent Psychology	Indefinite	1	0	https://doi.org/10.1080/23311908.2017.1284392
Cognition & Emotion	Indefinite	1	0	https://doi.org/10.1080/02699930126048
Cognitive Linguistics	Indefinite	0	0	N/A
Cognitive Research: Principles and Implications	Indefinite	1	0	https://doi.org/10.1186/s41235-016-0021-8
Collabra: Psychology	Indefinite	1	0	https://doi.org/10.1525/collabra.17707
Communication Research Reports	Indefinite	1	0	https://doi.org/10.1080/08824096.2011.615960
Comprehensive Results in Social Psychology	Indefinite	0	0	N/A
Computational Communication Research	Indefinite	0	0	N/A
Computational Psychiatry	Indefinite	1	0	https://dx.doi.org/10.1162%2Fcpsy_a_00024
Consciousness and Cognition	Indefinite	1	1	https://doi.org/10.1016/j.concog.2011.08.015
Conservation Biology	Indefinite	0	0	N/A
Cortex	Indefinite	1	1	https://doi.org/10.1016/j.cortex.2018.05.002
Crisis	Indefinite	1	0	https://doi.org/10.1027/0227-5910/a000335
Developmental Cognitive Neuroscience	Indefinite	1	1	https://doi.org/10.1016/j.dcn.2016.07.002
Developmental Science	Indefinite	1	1	https://doi.org/10.1111/desc.12817
Discourse Processes	Indefinite	0	0	N/A
Discover Chemical Engineering	Indefinite	0	0	N/A
Discover Energy	Indefinite	0	0	N/A
Discover Internet of Things	Indefinite	0	0	N/A
Discover Materials	Indefinite	0	0	N/A
Discover Oncology	Indefinite	0	0	N/A
Discover Social Science and Health	Indefinite	0	0	N/A
Discover Sustainability	Indefinite	0	0	N/A
Discover Water	Indefinite	0	0	N/A
Drug and Alcohol Dependence	Indefinite	1	1	https://doi.org/10.1016/j.drugalcdep.2016.09.006
Ecological Solutions and Evidence	Indefinite	0	0	N/A
Ecology and Evolution	Indefinite	0	0	N/A
Emerald Open Research	Indefinite	0	0	N/A
Emerging Adulthood	Indefinite	1	0	https://doi.org/10.1177%2F2167696817737933
Endocrinology, Diabetes & Metabolism	Indefinite	1	0	https://doi.org/10.1530/edm-17-0117
eNeuro	Indefinite	1	1	https://dx.doi.org/10.1523%2FENEURO.0236-20.2020
Entrepreneurship Theory and Practice	Indefinite	0	0	N/A
Environment International	Indefinite	1	0	https://doi.org/10.1016/j.envint.2019.105212
Equine Veterinary Journal	Indefinite	1	0	https://doi.org/10.1111/evj.12250
European Journal of Cancer Care	Indefinite	0	0	N/A
European Journal of Neuroscience	Indefinite	1	1	https://doi.org/10.1111/ejn.15241
European Journal of Personality	Indefinite	1	0	https://doi.org/10.1002%2Fper.740
European Journal of Psychological Assessment	Indefinite	0	0	N/A
European Journal of Psychotraumatology	Indefinite	1	0	https://doi.org/10.1080/20008198.2019.1568132
European Journal of Social Psychology	Indefinite	1	0	https://doi.org/10.1002/ejsp.399
Evolution and Human Behavior	Indefinite	1	0	https://doi.org/10.1016/j.evolhumbehav.2018.01.004
Evolutionary Human Sciences	Indefinite	0	0	N/A
Exceptional Children	Indefinite	1	0	https://doi.org/10.1177%2F001440296603300303
Experimental Physiology	Indefinite	1	1	https://doi.org/10.1113/EP089125
Experimental Psychology	Indefinite	1	0	https://doi.org/10.1027/1618-3169.51.4.311	checked journal website
F1000Research	Indefinite	1	0	https://doi.org/10.12688/f1000research.22202.3
Fertility and Sterility	Indefinite	1	0	https://doi.org/10.1016/j.fertnstert.2016.01.034
Frontiers in Communication	Indefinite	1	0	https://doi.org/10.3389/fcomm.2019.00021
Frontiers in Communication and Networks	Indefinite	0	0	N/A
Frontiers in Computer Science	Indefinite	1	1	https://doi.org/10.3389/fcomp.2021.661466
Frontiers in Education	Indefinite	1	0	https://doi.org/10.3389/feduc.2021.629053
Frontiers in Genetics	Indefinite	1	1	https://doi.org/10.3389/fgene.2018.00018
Frontiers in Neuroscience	Indefinite	1	1	https://doi.org/10.3389/fnins.2018.00181
Frontiers in Nutrition	Indefinite	0	0	N/A
Frontiers in Plant Science	Indefinite	0	0	N/A
Frontiers in Psychiatry	Indefinite	1	1	https://doi.org/10.3389/fpsyt.2021.690121
Frontiers in Psychology	Indefinite	1	1	https://doi.org/10.3389/fpsyg.2015.00922
Frontiers in Sociology	Indefinite	1	0	https://doi.org/10.3389/fsoc.2017.00022
Frontiers in Sports and Active Living	Indefinite	1	0	https://dx.doi.org/10.3389%2Ffspor.2021.757308
Frontiers in Virtual Reality	Indefinite	1	0	https://doi.org/10.3389/frvir.2021.618381
Gates Open Research	Indefinite	1	1	https://dx.doi.org/10.12688%2Fgatesopenres.12951.2
Gesture	Indefinite	1	1	https://doi.org/10.1075/gest.20013.bal
Gifted Child Quarterly	Indefinite	1	0	https://doi.org/10.1177%2F001698629704100104
Glossa Psycholinguistics	Indefinite	0	0	N/A
Health Psychology Bulletin	Indefinite	0	0	N/A
HRB Open Research	Indefinite	1	0	https://doi.org/10.12688/hrbopenres.13493.1
Human Movement Science	Indefinite	1	1	https://doi.org/10.1016/j.humov.2018.03.010
Human Resource Management Journal	Indefinite	0	0	N/A
i-Perception	Indefinite	1	0	https://doi.org/10.1177%2F2041669519831028
Immunity, Inflammation and Disease	Indefinite	0	0	N/A
Infancy	Indefinite	1	0	https://doi.org/10.1207/s15327078in0901_2
Infant and Child Development	Indefinite	1	0	https://doi.org/10.1002/icd.1858
Infant Behaviour and Development	Indefinite	1	0	https://doi.org/10.1016/j.infbeh.2020.101450
Interactive Journal of Medical Research	Indefinite	0	0	N/A
Interdisciplinary Perspectives on the Built Environment	Indefinite	0	0	N/A
International Journal of Eating Disorders	Indefinite	1	0	https://doi.org/10.1002/eat.20869
International Journal of Psychophysiology	Indefinite	1	1	https://doi.org/10.1016/j.ijpsycho.2014.03.005
International Journal of Selection and Assessment	Indefinite	0	0	N/A
International Review of Social Psychology	Indefinite	0	0	N/A
Japanese Journal of Political Science	Indefinite	0	0	N/A
JMIR Aging	Indefinite	0	0	N/A
JMIR Bioinformatics and Biotechnology	Indefinite	0	0	N/A
JMIR Biomedical Engineering	Indefinite	1	0	https://doi.org/10.2196/26332
JMIR Cancer	Indefinite	0	0	N/A
JMIR Cardio	Indefinite	0	0	N/A
JMIR Challenges	Indefinite	0	0	N/A
JMIR Data	Indefinite	0	0	N/A
JMIR Dermatology	Indefinite	0	0	N/A
JMIR Diabetes	Indefinite	0	0	N/A
JMIR Formative Research	Indefinite	1	0	https://doi.org/10.2196/24208
JMIR Human Factors	Indefinite	0	0	N/A
JMIR Medical Education	Indefinite	0	0	N/A
JMIR Medical Informatics	Indefinite	1	0	https://doi.org/10.2196/17061
JMIR Mental Health	Indefinite	1	0	https://doi.org/10.2196/25731
JMIR mHealth and uHealth	Indefinite	1	0	https://doi.org/10.2196/20590
JMIR Nursing	Indefinite	0	0	N/A
JMIR Pediatrics and Parenting	Indefinite	0	0	N/A
JMIR Perioperative Medicine	Indefinite	0	0	N/A
JMIR Preprints	Indefinite	0	0	N/A
JMIR Public Health and Surveillance	Indefinite	1	0	https://doi.org/10.2196/23154
JMIR Rehabilitation and Assistive Technologies	Indefinite	0	0	N/A
JMIR Serious Games	Indefinite	1	0	https://doi.org/10.2196/games.5460
Journal for Reproducibility in Neuroscience	Indefinite - Submission via PCI Registered Reports	0	0	N/A
Journal of Advanced Academics	Indefinite	0	0	N/A
Journal of Child Language	Indefinite	1	0	https://doi.org/10.1017/S0305000907008082
Journal of Child Psychology and Psychiatry (JCPP) Advances	Indefinite	1	0	https://doi.org/10.1002/jcv2.12049	used "JCPP advances" in search term
Journal of Clinical Medicine	Indefinite	1	1	https://doi.org/10.3390/jcm10040579
Journal of Clinical Nursing	Indefinite	0	0	N/A
Journal of Cognition	Indefinite	1	0	https://dx.doi.org/10.5334%2Fjoc.179
Journal of Cognition and Development	Indefinite	1	1	https://doi.org/10.1080/15248372.2020.1760279
Journal of Cognitive Enhancement	Indefinite	1	1	https://doi.org/10.1007/s41465-017-0063-y
Journal of Cognitive Neuroscience	Indefinite	1	1	https://doi.org/10.1162/jocn.2010.21598
Journal of Cognitive Psychology	Indefinite	1	0	https://doi.org/10.1080/20445911.2013.821127
Journal of Development Economics	Indefinite	0	0	N/A
Journal of Educational Psychology	Indefinite	1	0	https://doi.org/10.1037/edu0000707
Journal of European Psychology Students	Indefinite	1	0	http://doi.org/10.5334/jeps.486
Journal of Evidence-Based Healthcare	Indefinite	0	0	N/A
Journal of Experimental Political Science	Indefinite	0	0	N/A
Journal of Experimental Psychology: Learning, Memory and Cognition	Indefinite	1	0	https://doi.org/10.1037/0278-7393.24.4.1005
Journal of Experimental Social Psychology	Indefinite	1	0	https://doi.org/10.1016/j.jesp.2005.02.006
Journal of Illusion	Indefinite	0	0	N/A
Journal of Integrated Security and Safety Science	Indefinite	0	0	N/A
Journal of Media Psychology	Indefinite	1	0	https://doi.org/10.1027/1864-1105/a000149
Journal of Medical Internet Research (JMIR)	Indefinite	1	1	https://doi.org/10.2196/27298	used "Journal of Medical Internet Research" in search term
Journal of Neuropsychology	Indefinite	1	0	https://doi.org/10.1348/174866407X245411
Journal of Neuroscience Research	Indefinite	1	0	https://doi.org/10.1002/jnr.24769
Journal of Numerical Cognition	Indefinite	1	0	https://doi.org/10.5964/jnc.v3i3.102
Journal of Occupational and Organizational Psychology	Indefinite	0	0	N/A
Journal of Participatory Medicine	Indefinite	0	0	N/A
Journal of Personality	Indefinite	1	0	https://doi.org/10.1111/jopy.12391
Journal of Personality and Social Psychology	Indefinite	1	1	https://doi.org/10.1037/pspa0000144
Journal of Personnel Psychology	Indefinite	0	0	N/A
Journal of Physiotherapy Research	Indefinite	0	0	N/A
Journal of Plant Nutrition and Soil Science	Indefinite	0	0	N/A
Journal of Psychiatric and Mental Health Nursing	Indefinite	0	0	N/A
Journal of Research in Personality	Indefinite	1	0	https://doi.org/10.1016/j.jrp.2014.03.005
Journal of Research in Reading	Indefinite	1	0	https://doi.org/10.1111/1467-9817.12115
Journal of Surgery and Clinical Reports	Indefinite	0	0	N/A
Journal of the American Academy of Child and Adolescent Psychiatry	Indefinite	0	0	N/A
Judgement and Decision Making	Indefinite	0	0	N/A
Laboratory Phonoloy	Indefinite	0	0	N/A
Language and Speech	Indefinite	1	0	https://doi.org/10.1177%2F0023830918807509
Language Learning	Indefinite	1	0	https://doi.org/10.1111/lang.12403
Laterality: Asymmetries of brain, behaviour, and cognition	Indefinite	1	1	https://doi.org/10.1080/1357650X.2016.1268148	used "Laterality" in search term
Law and Human Behavior	Indefinite	0	0	N/A
Learning and Instruction	Indefinite	1	1	https://doi.org/10.1016/j.learninstruc.2014.11.003
Legal and Criminological Psychology	Indefinite	1	0	https://doi.org/10.1348/135532508X384184
Legislative Studies Quarterly	Indefinite	0	0	N/A
Lifestyle Medicine	Indefinite	0	0	N/A
Linguistics	Indefinite	1	0	https://doi.org/10.1515/ling-2017-0031
Management and Organization Review	Indefinite	0	0	N/A
Medicine 2.0	Indefinite	0	0	N/A
Memory	Indefinite	1	1	https://doi.org/10.1080/09658211.2017.1309051
Meta-psychology	Indefinite	1	0	https://doi.org/10.15626/MP.2018.1481
Mind, Brain and Education	Indefinite	1	1	https://doi.org/10.1111/mbe.12225
MNI Open Research	Indefinite	1	0	https://doi.org/10.12688/mniopenres.12767.2
Music Perception	Indefinite	1	0	https://doi.org/10.1525/mp.2001.19.2.199
Nature Communications	Indefinite	1	1	https://doi.org/10.1038/s41467-018-04819-z
Nature Human Behaviour	Indefinite	1	1	https://doi.org/10.1038/s41562-017-0102
NC3RS Gateway	Indefinite	0	0	N/A
Neurobiology of Language	Indefinite	1	1	https://doi.org/10.1162/nol_a_00001
NeuroImage Reports	Indefinite	1	1	https://doi.org/10.1016/j.ynirp.2021.100038
Neuropsychopharmacology Reports	Indefinite	1	0	https://doi.org/10.1002/npr2.12220
Neuroscience of Consciousness	Indefinite	1	0	https://doi.org/10.1093/nc/niw022
NFS Journal	Indefinite	0	0	N/A
Nicotine & Tobacco Research	Indefinite	1	0	https://doi.org/10.1080/14622200410001676305
Nursing Reports	Indefinite	0	0	N/A
Open Psychology	Indefinite	1	0	https://doi.org/10.1515/psych-2018-0021
Open Research Europe	Indefinite	0	0	N/A
Paediatric and Neonatal Pain	Indefinite	1	0	https://doi.org/10.1002/pne2.12007
PCI Ecology	Indefinite	0	0	N/A
Peer Community in Registered Reports	Indefinite	1	0	https://rr.peercommunityin.org/articles/rec?id=140
Perception	Indefinite	1	0	https://doi.org/10.1177%2F0301006616686097
Personality Science	Indefinite	0	0	N/A
Plant Direct	Indefinite	0	0	N/A
PLOS Biology	Indefinite	1	1	https://doi.org/10.1371/journal.pbio.2005281
PLOS ONE	Indefinite	1	1	https://doi.org/10.1371/journal.pone.0156512
Psicol�gica	Indefinite	1	0	https://psycnet.apa.org/record/2016-34732-001
Psycho-Oncology	Indefinite	1	0	https://doi.org/10.1002/pon.4370
Psychological Science	Indefinite	1	1	https://doi.org/10.1177%2F0956797619878698
Psychological Test Adaptation and Development	Indefinite	0	0	N/A
Psychology & Health	Indefinite	0	0	N/A
Psychology and Marketing	Indefinite	0	0	N/A
Psychology and Psychotherapy: Theory, Research and Practice	Indefinite	0	0	N/A
Psychology and Sexuality	Indefinite	0	0	N/A
Psychology of Addictive Behaviors	Indefinite	1	0	https://doi.org/10.1037/a0027892
Psychology of Sport and Exercise	Indefinite	1	1	https://doi.org/10.1016/j.psychsport.2018.11.002
Psychonomic Bulletin and Review	Indefinite	0	0	N/A
Psychophysiology	Indefinite	1	1	https://doi.org/10.1111/j.1469-8986.2007.00633.x
Q Open	Indefinite	0	0	N/A
Quality of Life Research	Indefinite	1	0	https://doi.org/10.1007/BF00439719
Quarterly Journal of Experimental Psychology	Indefinite	1	0	https://doi.org/10.1177%2F17470218211047944
Registered Reports in Kinesiology	Indefinite	0	0	N/A
Registered Reports in Psychology	Indefinite	0	0	N/A
Research & Politics	Indefinite	0	0	N/A
Royal Society Open Science	Indefinite	1	0	https://doi.org/10.1098/rsos.181908
Science and Medicine in Football	Indefinite	1	0	https://doi.org/10.1080/24733938.2017.1398408
Scientific Reports	Indefinite	1	1	https://doi.org/10.1038/s41598-020-66784-2
Scientific Studies of Reading	Indefinite	1	0	https://doi.org/10.1080/10888438.2015.1081204
Social Influence	Indefinite	1	0	https://doi.org/10.1080/15534510.2019.1695658
Social Psychological Bulletin	Indefinite	0	0	N/A
Social Psychology	Indefinite	1	0	https://doi.org/10.1027/1864-9335/a000076
Spanish Journal of Psychology	Indefinite	1	0	https://doi.org/10.1017/s1138741600005126
Stress & Health	Indefinite	0	0	N/A
Studia Psychologica	Indefinite	1	0	https://psycnet.apa.org/record/1988-25671-001
Technology, Mind, and Behavior	Indefinite	0	0	N/A
The International Journal for the Psychology of Religion	Indefinite	0	0	https://doi.org/10.1207/s15327582ijpr1504_1
The Leadership Quarterly	Indefinite	1	0	https://doi.org/10.1016/j.leaqua.2011.08.002
The Review of Corporate Finance Studies	Indefinite	0	0	N/A
Wellcome Open Research	Indefinite	1	1	https://doi.org/10.12688/wellcomeopenres.15658.1
Work, Aging and Retirement	Indefinite	0	0	N/A
Total		146	44
